# CROP2, a Retriever-PROPPIN Complex Mediating Protein Export from Endosomes to the Plasma Membrane

**DOI:** 10.1101/2025.10.08.681146

**Authors:** Maria Giovanna De Leo, Andreas Mayer

## Abstract

Endosomes generate tubulo-vesicular carriers to redistribute proteins between plasma membrane, Golgi, and lysosomes. These transport routes employ distinct combinations of sorting nexins with complexes such as Retromer or Retriever. We now show that, while Retromer associates with the PROPPIN WIPI1 to form the previously described CROP complex, Retriever associates with WIPI2, forming CROP2. WIPI2 integrates into Retriever-dependent coat complexes, since it interacts both with the Commander subunit CCDC93 and its cognate sorting nexin SNX17. CROP and CROP2 are exclusive in their physical associations and pathway selective. Whereas CROP2 is required for endosomal exit of β1-Integrin, it does not affect CROP-dependent cargos, such as EGFR or GLUT1. Vice versa, CROP is not required for β1-Integrin trafficking. WIPI1 and WIPI2 rely on similar molecular features. Their activity depends on the same FSSS motif to integrate into Retromer and Retriever complexes, respectively, and on an amphipathic membrane-inserting α-helix, which conveys membrane fission activity to PROPPINs. This suggests that Retromer and Retriever coats integrate distinct PROPPIN isoforms to promote fission of the respective endosomal carriers formed by them.
