## Supplementary table of reagents for "CROP2, a Retriever-PROPPIN Complex Mediating Protein Export from Endosomes to the Plasma Membrane"

### Sheet: Sheet1
Names	Catalog number	Clone	Company names	Working Dilution	For
CCDC93	20861-1AP		Proteintech	1/1000	WB
EEA1	#2411		Cell Signalling	1/500; 1/1000	IF WB
EGFR	PA5-85089		ThermoFisher Scientific	1/250	IF
EGFR	sc-373746	A-10	Santa Cruz	1/500	WB
GLUT1	ab15309		Abcam	1/200	IF
INTEGRIN β1α5	ab150361		Abcam	1/200	IF
LAMP1	H4A3	H4A3	USBiological Life Sciences		IF WB
SNX17	HPA043867		Atlas Antibodies	1/500	WB
TUBA	T9026		Sigma	1/5000	WB
VPS35L/C16orf62	PA5-28553		ThermoFisher Scientific	1/500	IF
VPS26	ab181352		Abcam	1/3000	WB
VPS26C/DSCR3	ABN87		Merck Millipore	1/1000	WB
WIPI 1	W2394		Sigma	1/1000	WB
WIPI 2	HPA019852		Sigma	1/1000	WB
Cy3-conjugated AffiniPure Donkey anti-Mouse IgG (H+L) Secondary Antibody	715-165-151		Jackson Immuno Research	1/400	IF
Cy3-conjugated AffiniPure Donkey anti-Rabbit IgG (H+L) Secondary Antibody	711-165152		Jackson Immuno Research	1/400	IF
Alexa Fluor® 488-conjugated AffiniPure Donkey anti-Mouse IgG (H+L) Secondary Antibody	715-545-151		Jackson Immuno Research	1/400	IF
Alexa Fluor® 488-conjugated AffiniPure Donkey anti-Rabbit IgG (H+L) Secondary Antibody	711-545-152		Jackson Immuno Research	1/400	IF
IRDye® 800CW Goat anti-Mouse IgG (H + L)	926-32210		Li-Cor	1/10000	WB
IRDye® 800CW Goat anti-Rabbit IgG (H + L)	926-32211		Li-Cor	1/10000	WB
IRDye® 680RD Goat anti-Mouse IgG (H + L)	926-68070		Li-Cor	1/10000	WB
IRDye® 680LT Goat anti-Rabbit IgG (H + L)	926-68071		Li-Cor	1/10000	WB
